# Fragment-Guided New Therapeutic Molecule Discovery and Mapping of Clinically Relevant Interactomes

**DOI:** 10.1101/2025.07.09.663848

**Authors:** Austė Kanapeckaitė, Sarper Okuyan, David James Wagg, Jan Koster, Ligita Jančorienė, Indrė Sakalauskaitė, Birutė Brasiūnienė, Andrea Townsend-Nicholson

## Abstract

Therapeutic interventions for complex diseases depend on the targeted modulation of key pathological pathways. While growing clinical needs continue to drive advancements in the drug discovery space, current strategies primarily rely on searching large volumes of chemical data without addressing the specific contributions of molecular features. Moreover, both clinicians and researchers recognize the need for improved drug discovery methods and characterization that could aid in clinical strategy selection. To address these challenges, we propose a new perspective on targeted therapy development as well as interactome mapping, utilizing molecular fragments. The present study focuses on therapeutic areas that represent emerging targets, namely JAK2 and GLP-1R, both of which have broad clinical potential. We developed a new self-adjusting neural network that enabled us to discover novel therapeutic candidates with improved in silico binding profiles, gain additional insights into drug-target binding that were not previously reported, and identify new metabolic trajectories. Importantly, our work revealed that even a small compound library can effectively generate lead candidates, expediting the search and exploration process. In addition, the fragment-guided bridging of chemical and biological spaces has revealed new opportunities for drug repurposing efforts and a means of improving the prediction of side effects. We concluded our study with insights into the recent high-profile clinical trial failure of danuglipron and how this could have been prevented with our methodology. Thus, building a robust in silico pipeline with integrated screening data can significantly reduce costs and guide therapy adoption. Furthermore, our proposed strategy highlights promising avenues for the discovery of new therapeutics and the development of clinical interventions.

**TOC Graphic:** 
