## Supplementary Table 1 for "Fragment-Guided New Therapeutic Molecule Discovery and Mapping of Clinically Relevant Interactomes"

Molecule	Canonical SMILES	Formula	MW	#Heavy atoms	#Aromatic heavy atoms	Fraction Csp3	#Rotatable bonds	#H-bond acceptors	#H-bond donors	MR	TPSA	iLOGP	XLOGP3	WLOGP	MLOGP	Silicos-IT Log P	Consensus Log P	ESOL Log S	ESOL Solubility (mg/ml)	ESOL Solubility (mol/l)	ESOL Class	Ali Log S	Ali Solubility (mg/ml)	Ali Solubility (mol/l)	Ali Class	Silicos-IT LogSw	Silicos-IT Solubility (mg/ml)	Silicos-IT Solubility (mol/l)	Silicos-IT class	GI absorption	BBB permeant	Pgp substrate	CYP1A2 inhibitor	CYP2C19 inhibitor	CYP2C9 inhibitor	CYP2D6 inhibitor	CYP3A4 inhibitor	log Kp (cm/s)	Lipinski #violations	Ghose #violations	Veber #violations	Egan #violations	Muegge #violations	Bioavailability Score	PAINS #alerts	Brenk #alerts	Leadlikeness #violations	Synthetic Accessibility
Ruxolitinib	N#CC[C@@H](n1ncc(c1)c1ncnc2c1cc[nH]2)C1CCCC1	C17H18N6	306.37	23	14	0.41	4	4	1	87.66	83.18	2.32	2.12	3.47	1.36	2.74	2.4	-3.26	1.68E-01	5.48E-04	Soluble	-3.5	9.73E-02	3.18E-04	Soluble	-4.75	5.44E-03	1.77E-05	Moderately soluble	High	No	Yes	Yes	Yes	Yes	Yes	Yes	-6.66	0	0	0	0	0	0.55	0	0	0	3.16
Ruxolitinib candidate 1	Nc1nc(c(s1)CCNc1ncnc2c1scc2)C1C2CC1C2	C16H17N5S2	343.47	23	14	0.44	5	3	2	96.06	133.2	2.86	3.54	3.33	2.14	4.39	3.25	-4.32	1.64E-02	4.78E-05	Moderately soluble	-6.02	3.27E-04	9.51E-07	Poorly soluble	-5.17	2.33E-03	6.79E-06	Moderately soluble	Low	No	Yes	Yes	Yes	Yes	Yes	Yes	-5.88	0	0	0	1	0	0.55	0	0	1	4.94
Ruxolitinib candidate 2	Nc1ncc(s1)C(C12CC(C1)C2)CNc1ncnc2c1scc2	C16H17N5S2	343.47	23	14	0.44	5	3	2	95.64	133.2	2.76	3.64	3.54	2.14	4.48	3.31	-4.38	1.42E-02	4.14E-05	Moderately soluble	-6.13	2.57E-04	7.49E-07	Poorly soluble	-5.26	1.88E-03	5.48E-06	Moderately soluble	Low	No	Yes	Yes	Yes	Yes	Yes	Yes	-5.81	0	0	0	1	0	0.55	0	0	1	4.85
Ruxolitinib candidate 3	C[NH+](CC(=O)OC(c1ccnc2c1nc(N)c1c2[nH]cn1)C(c1cn2c(n1)cccn2)C)C	C22H24N9O2+	446.49	33	22	0.27	7	7	3	123.87	141.41	2.03	0.94	0.35	-2.88	1.18	0.32	-3.23	2.62E-01	5.86E-04	Soluble	-3.5	1.42E-01	3.19E-04	Soluble	-5.88	5.82E-04	1.30E-06	Moderately soluble	Low	No	Yes	No	No	No	No	Yes	-8.36	1	0	1	1	0	0.55	0	0	1	4.37
ZINC5203833	O=C(c1cc(O)c2c(c1O)cccc2)OCC(=O)N1CCc2c1cccc2	C21H17NO5	363.36	27	16	0.14	5	5	2	103.8	87.07	2.77	3.99	2.62	2.26	2.9	2.91	-4.72	7.00E-03	1.93E-05	Moderately soluble	-5.52	1.10E-03	3.02E-06	Moderately soluble	-5.32	1.74E-03	4.78E-06	Moderately soluble	High	No	No	Yes	No	Yes	Yes	No	-5.68	0	0	0	0	0	0.55	0	1	2	2.59
Danuglipron	N#Cc1ccc(c(c1)F)COc1cccc(n1)C1CCN(CC1)Cc1nc2c(n1C[C@@H]1CCO1)cc(cc2)C(=O)O	C31H30FN5O4	555.6	41	21	0.35	9	9	1	152.98	113.5	3.5	1.36	4.62	2.52	4.69	3.34	-3.93	6.58E-02	1.18E-04	Soluble	-3.35	2.50E-01	4.51E-04	Soluble	-8.03	5.19E-06	9.33E-09	Poorly soluble	High	No	Yes	No	No	Yes	Yes	Yes	-8.72	1	3	0	0	0	0.55	0	0	2	4.8
Danuglipron candidate 1	COCC(c1ccccc1CCNC(=O)c1cnccn1)Oc1cc(n2cnc(=O)o2)c2c(c1)n(cc2)C(=O)NC	C28H27N7O6	557.56	41	26	0.21	13	9	2	146.61	155.4	2.68	2.09	2.17	1.01	2.03	2	-4.22	3.32E-02	5.96E-05	Moderately soluble	-4.98	5.79E-03	1.04E-05	Moderately soluble	-8.09	4.56E-06	8.18E-09	Poorly soluble	Low	No	Yes	No	Yes	Yes	Yes	Yes	-8.22	2	2	2	1	1	0.17	0	0	2	4.62
Danuglipron candidate 2	CCC(C(c1cc(c2n[nH]c(=O)o2)c(c2c1ccc(=O)[nH]2)O)Oc1cccc(c1)CCNC(=O)c1cnccn1)N	C28H27N7O6	557.56	41	27	0.21	11	10	5	148.7	202.11	2.06	1.43	1.87	0.58	3.85	1.96	-3.96	6.13E-02	1.10E-04	Soluble	-5.28	2.93E-03	5.26E-06	Moderately soluble	-9.05	4.98E-07	8.93E-10	Poorly soluble	Low	No	No	No	No	No	No	No	-8.69	2	2	2	1	1	0.17	0	0	2	4.78
Danuglipron candidate 3	NCC(COc1cn(C)c(=O)c2c1cccc2c1cncc(n1)C(=O)NCC(c1[nH]oc(=O)n1)c1ccccc1)O	C28H27N7O6	557.56	41	27	0.21	11	10	4	147.93	191.25	1.98	-0.05	0.93	-0.37	2.81	1.06	-3.03	5.24E-01	9.40E-04	Soluble	-3.52	1.70E-01	3.05E-04	Soluble	-8.22	3.33E-06	5.97E-09	Poorly soluble	Low	No	Yes	No	No	No	No	Yes	-9.74	2	2	2	1	1	0.17	0	0	2	4.91
ZINC32985857	CCOC(=O)c1ccc2c(c1)c(OCC(=O)Nc1ccc3c(c1)OCO3)cc(n2)c1ccc(cc1)C	C28H24N2O6	484.5	36	22	0.18	9	7	1	134.62	95.98	4.18	5.12	4.94	2.86	5.34	4.49	-5.93	5.72E-04	1.18E-06	Moderately soluble	-6.88	6.39E-05	1.32E-07	Poorly soluble	-9.34	2.21E-07	4.56E-10	Poorly soluble	High	No	Yes	No	Yes	Yes	Yes	Yes	-5.62	0	2	0	0	1	0.55	0	0	3	3.57
