## Supplementary Table 2 for "Fragment-Guided New Therapeutic Molecule Discovery and Mapping of Clinically Relevant Interactomes"

	drug_name	gene_name	interaction_score
1	Denatonium	DST	8.751278539282415
2	Asp-4058	S1PR5	6.563458904461812
3	Ccx354	CCR1	5.834185692854944
4	Oz277	ATP2A1	5.250767123569449
5	Racecadotril	MME	4.773424657790408
6	Ruxolitinib	SH2B3	4.633029814914221
7	Pbf-999	LINC00473	4.375639269641208
8	Trotabresib	DNER	4.039051633514961
9	Amprenavir	TFAP2A	3.500511415712967
10	Idalopirdine	HTR6	3.500511415712966
11	Tilpisertib	MAP3K8	3.500511415712966
12	Tilpisertib	FAUNA@	3.500511415712966
13	Denatonium	BOK	3.500511415712966
14	Tilpisertib	FBLN2	3.500511415712966
15	Ruxolitinib	IL7R	3.088686543276147
16	Cc-401	MELK	2.625383561784724
17	Bay-1161909	TTK	17.50255707856483
18	Altropane	SLC6A3	1.944728564284981
19	Fexagratinib	FGFR2	1.831662950082366
20	Ruxolitinib	JAK2	1.678633990910949
21	Giredestrant	BCYRN1P2	1.591141552596803
22	Relamorelin	GHRL	1.544343271638073
23	Ruxolitinib	JAK1	1.494525746746522
24	Relamorelin	GHSR	1.458546423213736
25	Denatonium	TAS2R46	1.458546423213736
26	Tigulixostat	XDH	1.346350544504987
27	Ruxolitinib	CSF3R	1.306751999078369
28	Fexagratinib	FGFR1	1.165474011072658
29	Ozanimod	AMY1A	1.093909817410302
30	Ruxolitinib	CRLF2	1.029562181092049
31	Ccx354	ACTA1	1.009762908
32	Danuglipron	ALPL	0.9907107780319716
33	Asp-4058	S1PR1	0.9723642821424906
34	Fexagratinib	FGFR3	0.8290684931951763
35	Tuspetinib	DPYS	0.8204323630577265
36	Sns-314	EEF1G	0.7721716358190367
37	Sns-314	EEF1D	0.729273212
38	Pbf-999	ADORA2A	0.7095631248066824
39	Cc-401	MAPK8	0.6863747873946993
40	Risovalisib	F5	0.5899738341089269
41	Sovaprevir	KRAS	0.546954909
42	Cc-401	MAPK9	0.546954909
43	Rosabulin	TUBB	0.5357925636295356
44	Articaine	G6PD	0.525076712
45	Ozanimod	AMY1B	0.5147810905460244
46	Ozanimod	AMY1C	0.5147810905460244
47	Metrifudil	ABCA1	0.5048814541893701
