## Supplementary Table 3 for "Fragment-Guided New Therapeutic Molecule Discovery and Mapping of Clinically Relevant Interactomes"

	drug_name	gene_name	interaction_score
1	Pf-06282999	GNG5P1	8.751278539282415
2	Prx-08066	HTR2B	6.563458904461812
3	Mavacamten	MYH14	5.834185692854945
4	Anatibant	BDKRB2	4.375639269641208
5	Trotabresib	DNER	4.039051633514961
6	Denifanstat	FASN	3.889457128569962
7	Minodronic Acid	FDPS	3.500511415712966
8	Diproteverine	SLC25A20	3.500511415712966
9	Cnv2197944	CACNA1B	3.281729452230906
10	Pf-06835919	HOXD10	26.25383561784724
11	Torsemide	NPPA-AS1	2.917092846427472
12	Vicriviroc	CCR5	2.625383561784724
13	Danicamtiv	MYL2	2.500365296937833
14	Danicamtiv	MYL7	2.500365296937833
15	Danicamtiv	MYL4	2.500365296937833
16	Danicamtiv	MYL3	2.500365296937833
17	Danicamtiv	MYH6	2.500365296937833
18	Danicamtiv	MYH7B	2.500365296937833
19	Danicamtiv	MYH7	2.500365296937833
20	Abt-639	CACNA1H	2.442217266776488
21	Torsemide	ADD1	2.187819634820604
22	Ksq-4279	FRA9D	13.12691780892362
23	Pelcitoclax	BCL2L1	1.875273972703375
24	Jnj-18038683	HTR7	1.750255707856483
25	Ceralasertib	ATR	1.750255707856483
26	Abt-639	ATP6V0A1	1.750255707856483
27	Abt-639	ATP6AP1	1.750255707856483
28	Adagrasib	GPM6B	1.640864726115453
29	Relamorelin	GHRL	1.544343271638073
30	Relamorelin	GHSR	1.458546423213736
31	Zafirlukast	CYSLTR1	1.325951293830669
32	Asciminib	ABL1	1.322135606654178
33	Torsemide	SLC12A1	1.250182648468916
34	Asciminib	BCR	1.250182648468916
35	Bortezomib	PMAIP1	1.221108633388244
36	Crenolanib	PDGFRA	1.090323227845022
37	Paritaprevir	IFNL3	1.050153425
38	Trelanserin	HTR1B	1.029562181092048
39	Danuglipron	ALPL	0.9907107780319716
40	Aew-541	IGF1R	0.9907107780319716
41	Torsemide	SCNN1G	0.9723642821424906
42	Ceralasertib	ATM	0.9590442234830044
43	Ceralasertib	FBXW7	0.9211872146613068
44	Minodronic Acid	CXCR5	0.8334550989792776
45	Adagrasib	KRAS	0.8204323630577265
46	Losmapimod	MAPK11	0.7955707762984013
47	Bortezomib	PSMD2	0.7326651800329465
48	Bortezomib	PSMD1	0.7326651800329465
49	Minodronic Acid	BLVRA	0.729273212
50	Torsemide	SLC12A3	0.729273212
51	Vicriviroc	ACTBP2	0.729273212
52	Ceralasertib	IDH2	0.729273212
53	Torsemide	GNB3	0.729273212
54	Velsecorat	BDM	0.6105543166941221
55	Crenolanib	FLT3	0.6050266644442165
56	Bicifadine	SLC6A4	0.596678082
57	Gilmelisib	F5	0.5899738341089269
58	Procaterol	ADRB2	0.5427149481725528
59	Crenolanib	CBL	0.5250767123569451
60	Bortezomib	PSMB1	0.5233322714521046
61	Bortezomib	PSMC2	0.5087952639117684
62	Danuglipron	GLP1R	0.3182283105193605
